# Intrinsic RNA targeting constrains the utility of CRISPR-Cas13 systems

**DOI:** 10.1101/2022.05.14.491940

**Authors:** Zexu Li, Zihan Li, Xiaolong Cheng, Xiaofeng Wang, Shixin Ma, Shengnan Wang, Zhiyan Lu, Han Zhang, Wenchang Zhao, Zhisong Chen, Yingjia Yao, Lumen Chao, Wei Li, Teng Fei

**Affiliations:** College of Life and Health Sciences, Northeastern University, Shenyang 110819, People’s Republic of China; Key Laboratory of Data Analytics and Optimization for Smart Industry (Northeastern University), Ministry of Education, Shenyang 110819, People’s Republic of China; Center for Genetic Medicine Research, Children’s National Hospital, 111 Michigan Ave NW, Washington, DC, 20010, USA; Department of Genomics and Precision Medicine, George Washington University, 111 Michigan Ave NW, Washington, DC, 20010, USA

**Keywords:** Cas13, CRISPR, RNA, lentivirus, screen

## Abstract

CRISPR-Cas13 systems have been adapted as versatile toolkits for RNA-related applications. Here we systematically evaluate the performance of several popular Cas13 family effectors (Cas13a, Cas13b and Cas13d) under lentiviral vectors and reveal surprisingly differential defects and characteristics of these systems. Using RNA immunoprecipitation sequencing, transcriptome profiling, biochemistry analysis, high-throughput CRISPR-Cas13 screening and machine learning approaches, we determine that each Cas13 system has its intrinsic RNA targets in mammalian cells. Viral process-related host genes can be targeted by Cas13 and affect production of fertile lentiviral particles, thereby restricting the utility of lentiviral Cas13 systems. Multiple RNase activities of Cas13 are involved in endogenous RNA targeting. Unlike target-induced nonspecific collateral effect, intrinsic RNA cleavage can be specific, target-independent and dynamically tuned by varied states of Cas13 nucleases. Our work provides guidance on appropriate use of lentiviral Cas13 systems and further raises cautions about intrinsic RNA targeting during Cas13-based basic and therapeutic applications.
