## Supplementary material for "Intrinsic RNA targeting constrains the utility of CRISPR-Cas13 systems": Table S1

### Sheet: crRNA
Guide RNAs for mammalian RNA targeting
Name	Sequence (5’ to 3’)	Length (bp)	Cas system
crEZH2-1	CAAATGCTGGTAACACTGTGGTCCACAA	28	Cas13a
crEZH2-2	GAGAGCAGCAGCAAACTCCTTTGCTCCC	28	Cas13a
crTP53	CTGGAGTGAGCCCTGCTCCCCCCTGGCT	28	Cas13a
crNT	GCTTGAGCTCGAGATCTGAGTCCGGACT	28	Cas13a
crEZH2-1	CAAATGCTGGTAACACTGTGGTCCACAAGG	30	Cas13b
crEZH2-2	GAGAGCAGCAGCAAACTCCTTTGCTCCCTC	30	Cas13b
crTP53	CTGGAGTGAGCCCTGCTCCCCCCTGGCTCC	30	Cas13b
crNT	GCTTGAGCTCGAGATCTGAGTCCGGACTTG	30	Cas13b
crEZH2-1	CAAATGCTGGTAACACTGTGGT	22	Cas13d
crEZH2-2	GAGAGCAGCAGCAAACTCCTTT	22	Cas13d
crTP53	CTGGAGTGAGCCCTGCTCCCCC	22	Cas13d
crNT	GCTTGAGCTCGAGATCTGAGTC	22	Cas13d

### Sheet: siRNA
Name	Sequence (5’ to 3’)	Length(bp)
siCtrl	UUCUCCGAACGUGUCACGUdTdT	23
siHSPA6	GGGAGGACAAGACGUUCUAdTdT	23

### Sheet: qPCR primers
qPCR primers for gene expression analysis used in this study.
Name	Sequence (5’ to 3’)	Length(bp)
RPS28-F	CGATCCATCATCCGCAATG	19
RPS28-R	AGCCAAGCTCAGCGCAAC	18
EZH2-F	AATGGAAACAGCGAAGGATACAG	23
EZH2-R	GCGCAATGAGCTCACAGAAG	20
PuroR-F	GTCACCGAGCTGCAAGAACT	20
PuroR-R	CAGGAGGCCTTCCATCTGT	19
NLS-F	AAGCGACCTGCCGCCACAAAG	21
NLS-R	GGATCCCTTATCGTCATCG	19
NES-F	CTTCAACTGCCTCCACTTGAAAG	23
NES-R	GGATCCCTTATCGTCATCG	19
HSPA6-F	CATCGCCTATGGGCTGGAC	19
HSPA6-R	GGAGAGAACCGACACATCGAA	21
HSPA1-F	AGCGCGAGAGGGTGTCAGCCAAGAAC	26
HSPA1-R	GAGATGACCTCTTGACACTTGTCC	24
HSPA8-F	GGAAGCTGAGAAGTACAAAGCTG	23
HSPA8-R	GTTTGTCCTCATCGTTAATCTTGCC	25

### Sheet: in vitro assay
Sequences for LwCas13a in vitro cleavage assay.
Name	Sequence (5’ to 3’)	Length
On-target RNA	GGGCAAUGUAACACAAGCUUUCGGCAGACGUGGUCCAGAACAAACCCAAGGAAAUUUUGGGGACCAGGAACUAAUCAGACAAGGAACUGAUUACAAACAUUGGCCGCAAAUUGCACAAUUUGCCCCCAGCGCUUCAGCGUUCUUCGGAAUGUCGCGCAUUGGCAUGGAAGUCACACCUUCGGGAACGUGGUUGACCUACACAGGUGCCAUCAAAUUGGAUGACAAAGAUCCAAAUUUCAAAGAUCAAGUCAUUUUGCUGAAUAAGCAUAUUGACGC	276
crRNA	GGGGAUUUAGACUACCCCAAAAACGAAGGGGACUAAAACGAACGCUGAAGCGCUGGGGGCAAAUUGU	67
pre-crRNA	GGGGAUUUAGACUACCCCAAAAACGAAGGGGACUAAAACACAAAUCUAUCUGAAUAAACUCUUCUUCGAUUUAGACUACCCCAAAAACGAAGGGGACUAAAAC	103
Cas13a FQ-reporter	/56-FAM/rUrUrUrUrUrU/3BHQ_1/
primers for RNA generation of endogenous genes in IVT
PYCR3-1st-F	GTGTCCCTTCCCCTGAGGAC	20
PYCR3-2nd-F	GAAATTAATACGACTCACTATAGGGGTGTCCCTTCCCCTGAGGAC	45
PYCR3-R	TGCCTGTTACCGTAAGTTCTGTTC	24
DHRSX-F	GAAATTAATACGACTCACTATAGGGGAATAAAAGCC	36
DHRSX-R	GAATTCCTCGGGGTGGTTCTTCTC	24
HSPA6-F	GAAATTAATACGACTCACTATAGGGATCCGAG	32
HSPA6-R	GCGTCCCCGACCAGCC	16
LY6E-F	GAAATTAATACGACTCACTATAGGGGTGGC	30
LY6E-R	GGGCTGGGGCAGGTGG	16
RPL13A-F	GAAATTAATACGACTCACTATAGGGCCGG	29
RPL13A-R	CTCGCACGGTCCGCCAG	17
VPS11-1st-F	CTCAAGTGCTCCAATGACAGC	21
VPS11-2nd-F	GAAATTAATACGACTCACTATAGGGCTCAAGTGCTCCAATGACAGC	46
VPS11-R	TCTGAGGGCTGTGACATTAGATGAG	25
RNA sequences of endogenous genes
PYCR3	GGGGUGUCCCUUCCCCUGAGGACUGCGGCUCCCUCCCUCCUGCAUGAGGGUCUCCUACUGCUCCUUCUCCCCUUGCACAGGGAAAUGCAGGGGGCAGGACUUGGGAGGUUCCAGCAGGCGGGGGAGCCCCGACCAGUGGGGACACUCCUCCCUCCCCAGUGAGCAGAAGGCACCGUGGUGGUGGCUCUGCCCCUUGCUGCAGUGAGCCCACCUUGCUGCAACAUUGGUUCUGAGGGGCCCAAGAGAUGGCGUCUUGGUCAUUUGCCCGCAUGGUUGGGCAGUUGGUUGAGGCCAUGAACAGAACUUACGGUAACAGGCA	319
DHRSX	GGGGAAUAAAAGCCUGGAGAGCUCCCAGACAGACCUGAAGCUGGUGGCCCACCCCCGCGCCAAGAGCAAGGUGUGGAAGUAUUUCGGCUUCGACACCAACGCCGAGGGAUGCAUCCUGCAGUGGAAGAAAAUCUACUGCCGCAUCUGCAUGGCCCAGAUCGCCUACUCCGGAAACACCUCCAACCUGUCCUACCACCUGGAGAAGAACCACCCCGAGGAAUUC	223
HSPA6	GGGAUCCGAGCCGGGCUGGCUGCAGAGAAACCGCAGGGAGAGCCUCACUGCUGAGCGCCCCUCGACGGCGGAGCGGCAGCAGCCUCCGUGGCCUCCAGCAUCCGACAAGAAGCUUCAGCCAUGCAGGCCCCACGGGAGCUCGCGGUGGGCAUCGACCUGGGCACCACCUACUCGUGCGUGGGCGUGUUUCAGCAGGGCCGCGUGGAGAUCCUGGCCAACGACCAGGGCAACCGCACCACGCCCAGCUACGUGGCCUUCACCGACACCGAGCGGCUGGUCGGGGACGC	287
LY6E	GGGGUGGCUUCCAUGGGCAUCAGCUGCUGCCAGAGCUUUCUGUGCAAUUUCAGUGCGGCCGAUGGCGGGCUGCGGGCAAGCGUCACCCUGCUGGGUGCCGGGCUGCUGCUGAGCCUGCUGCCGGCCCUGCUGCGGUUUGGCCCCUGACCGCCCAGACCCUGUCCCCCGAUCCCCCAGCUCAGGAAGGAAAGCCCAGCCCUUUCUGGAUCCCACAGUGUAUGGGAGCCCCUGACUCCUCACGUGCCUGAUCUGUGCCCUUGGUCCCAGGUCAGGCCCACCCCCUGCACCUCCACCUGCCCCAGCCC	305
RPL13A	GGGCCGGAAGGUGGUGGUCGUACGCUGUGAAGGCAUCAACAUUUCUGGCAAUUUCUACAGAAACAAGUUGAAGUACCUGGCUUUCCUCCGCAAGCGGAUGAACACCAACCCUUCCCGAGGCCCCUACCACUUCCGGGCCCCCAGCCGCAUCUUCUGGCGGACCGUGCGAG	170
VPS11	GGGCUCAAGUGCUCCAAUGACAGCUUUUCUGUGAUUGCUGACUACUUUGGCAGAGGUGUUUUCAACAAAUUGACUCUGCUGACCGACCCUCCCACAGCCAGACUGACCUCCAGCCUGGAGGCUGGGCUGCAACGCGACCUACUCAUGCACUCCAGGAGGGGCACUUAAGCAGCCUGGAGGAAGAUGUGGGCAACAGUGGAGGACCAAGAGAACAGACACAAUGGGACCUGGGCGGGCGUUACACAGAAGGCUGGCUGACAUGCCCAGGGCUCCACUCUCAUCUAAUGUCACAGCCCUCAGA	301
RNA sequences of EGFP
EGFP	GGGGCUGACCCUGAAGUUCAUCUGCACCACCGGCAAGCUGCCCGUGCCCUGGCCCACCCUCGUGACCACCCUGACCUACGGCGUGCAGUGCUUCAGCCGCUACCCCGACCACAUGAAGCAGCACGACUUCUUCAAGUCCGCCAUGCCCGAAGGCUACGUCCAGGAGCGCACCAUCUUCUUCAAGGACGACGGCAACUACAAGACCCGCGCCGAGGUGAAGUUCGAGGGCGACACCCUGGUGAACCGCAUCGAGCUGAAGGGCAUCGACUUCAAGGAGGACGGCAACAUCCUGGGGCACAAGC	302
